# Replitrons: a new group of eukaryotic transposons encoding HUH endonuclease

**DOI:** 10.1101/2022.12.15.520654

**Authors:** Rory J. Craig

## Abstract

HUH endonucleases of the Rep (replication protein) class mediate the replication of highly diverse plasmids and viral genomes across all domains of life. Reps also function as transposases, and three evolutionarily independent groups of transposable elements (TEs) mobilised by Reps have been described: the prokaryotic insertion sequences IS*200*/IS*605* and IS*91*/IS*CR*, and the eukaryotic Helitrons. Here I present Replitrons, a new group of eukaryotic transposons encoding Rep HUH endonuclease. Replitron transposases feature Rep with one catalytic Tyr (Y1) as their only recognised domain, contrasting with Helitron transposases that feature Rep with two Tyr (Y2) and a fused helicase domain (i.e. RepHel). Protein clustering found no link between Replitron transposases and described Rep transposases, and instead recovered a weak association with Reps of circular Rep-encoding single stranded (CRESS) DNA viruses and their related plasmids (pCRESS). The predicted tertiary structure of the transposase of *Replitron-1*, the founding member of the group that is active in the green alga *Chlamydomonas reinhardtii*, closely resembles that of CRESS-DNA viruses and other HUH endonucleases. Replitrons are present in at least three eukaryotic supergroups and reach high copy numbers in non-seed plant genomes. Replitron DNA sequences generally feature short direct repeats at, or potentially near, their termini. Finally, I characterise *copy*-and-*paste de novo* insertions of *Replitron-1* using long-read sequencing of *C. reinhardtii* experimental lines. Overall, these results support an ancient and evolutionarily independent origin of Replitrons, in line with other major groups of eukaryotic TEs. This work substantially expands the known diversity of both transposons and HUH endonucleases in eukaryotes.
