## Supplementary tables for "Replitrons: a new group of eukaryotic transposons encoding HUH endonuclease"

### Sheet: Table S1
Species	Phylum / major group	Class	Assembly	Family	Consensus status	Length (bp)	Comment
Chlamydomonas reinhardtii CC-2931	Chlorophyta	Chlorophyceae	TBC	Replitron-1	complete	3649
Chlamydomonas incerta	Chlorophyta	Chlorophyceae	GCA_016834605.1	Replitron-1_cInc	complete	3476
Yamagishiella unicocca	Chlorophyta	Chlorophyceae	GCA_003116995.1	Replitron-1_yUni	complete	1977	Protein not complete, possible nonautonomous deriviative?
Eudorina sp. 2006-703-Eu-15	Chlorophyta	Chlorophyceae	GCA_003117095.1	Replitron-1a_Eu-15	complete	2290
Eudorina sp. 2006-703-Eu-15	Chlorophyta	Chlorophyceae	GCA_003117095.1	Replitron-1b_Eu-15	complete	2104	~83% nucleotide identity / 86% protein identity to u12-1b_Eu-15
Desmodermus armatus	Chlorophyta	Chlorophyceae	GCA_007449985.2	Replitron-1_dArm	complete	2465
Desmodermus armatus	Chlorophyta	Chlorophyceae	GCA_021209675.1	Replitron-2_dArm	complete	3734
Scenedesmus NREL 46B-D3	Chlorophyta	Chlorophyceae	GCA_014080715.1	Replitron-1_Scen	complete	3938
Scenedesmus NREL 46B-D3	Chlorophyta	Chlorophyceae	GCA_014080715.1	Replitron-2_Scen	incomplete	2499
Chlorella sorokiniana	Chlorophyta	Trebouxiophyceae	GCA_003130725.1	Replitron-1_cSor	incomplete	2080
Botryococcus braunii	Chlorophyta	Trebouxiophyceae	GCA_002005505.1	Replitron-1_bBot	incomplete	4507
Cymbomonas tetramitiformis	Chlorophyta	Pyramimonadophyceae	GCA_001247695.1	Replitron-1_cTet	complete	3097
Mesostigma viride	Streptophyta	Mesostigmatophyceae	GCA_009746045.1	Replitron-1_mVir	complete	2237
Mesostigma viride	Streptophyta	Mesostigmatophyceae	GCA_009746045.1	Replitron-2_mVir	complete	3437
Ceratodon purpureus	Bryophyta	Bryopsida	GCA_014871385.1	Replitron-1_cPur	incomplete	1242
Ceratodon purpureus	Bryophyta	Bryopsida	GCA_014871385.1	Replitron-2_cPur	incomplete	1779
Pleurozium schreberi	Bryophyta	Bryopsida	GCA_006891605.1	Replitron-1_pSch	incomplete	2703
Pleurozium schreberi	Bryophyta	Bryopsida	GCA_006891605.1	Replitron-2_pSch	?	2198	5' terminus uncertain
Pleurozium schreberi	Bryophyta	Bryopsida	GCA_006891605.1	Replitron-3_pSch	complete	3448
Sphagnum magellanicum	Bryophyta	Bryopsida	GCA_021904315.1	Replitron-1_sMag	incomplete	1529
Pohlia nutans	Bryophyta	Bryopsida	GCA_022496805.1	Replitron-1_pNut	incomplete	2033
Pohlia nutans	Bryophyta	Bryopsida	GCA_022496805.1	Replitron-2_pNut	incomplete	1813
Pohlia nutans	Bryophyta	Bryopsida	GCA_022496805.1	Replitron-3_pNut	incomplete	1693
Selaginella tamariscina	Lycophytes	Lycopodiopsida	GCA_003024785.1	Replitron-1_sTam	complete	1329
Isoetes engelmannii	Lycophytes	Lycopodiopsida	GCA_012862575.1	Replitron-1_iEng	complete	3116
Isoetes engelmannii	Lycophytes	Lycopodiopsida	GCA_012862575.1	Replitron-2_iEng	complete	2282
Isoetes engelmannii	Lycophytes	Lycopodiopsida	GCA_012862575.1	Replitron-3_iEng	complete	2601
Isoetes engelmannii	Lycophytes	Lycopodiopsida	GCA_012862575.1	Replitron-4_iEng	complete	2887
Isoetes engelmannii	Lycophytes	Lycopodiopsida	GCA_012862575.1	Replitron-5_iEng	complete	2260
Adiantum nelumboides	Polypodiophyta	Polypodiopsida	GCA_022343405.1	Replitron-1_Anel	incomplete	1979	consensus includes right end only; several subfamilies exist with variable internal region but similar termini
Macrocystis pyrifera	Gyrista	Phaeophyceae	GCA_012273945.1	Replitron-1_mPyr	incomplete	3386
Ectocarpus sp. EC32	Gyrista	Phaeophyceae	GCA_004764655.1	Replitron-1_eEC32	incomplete	4000
Pinguiococcus pyrenoidosus	Gyrista	Pinguiophyceae	GCA_019677205.1	Replitron-1_pPyr	incomplete	738
Spumella AR4D6	Gyrista	Chrysophyceae	GCA_015146115.1	ReplitronL-1_sAR4D6	incomplete	NA	single copy fragment, Replitron-like
Poteriospumella lacustris JCB07	Gyrista	Chrysophyceae	GCA_008000375.1	ReplitronL-1_pLac	incomplete	1912	based on two copies, Replitron-like
Poteriospumella lacustris JCB07	Gyrista	Chrysophyceae	GCA_008000375.1	ReplitronL-2_pLac	incomplete	1004	based on two copies, Replitron-like
Parietichytrium sp. I65-24A	Bigyra	Labyrinthulomycetes	GCA_012862575.1	ReplitronL-1_pI65-24A	incomplete	NA	single copy fragment, Replitron-like
Parietichytrium sp. I65-24A	Bigyra	Labyrinthulomycetes	GCA_012862575.1	ReplitronL-1_pI65-24A	incomplete	NA	single copy fragment, Replitron-like
Chrysochromulina tobinii	Haptophyta	Prymnesiophyceae	GCA_001275005.1	ReplitronL-1_cTob	incomplete	NA	single copy fragment, Replitron-like
Goniomonas avonlea	Cryptophyta	Goniomonadea	GCA_003573635.1	Replitron-1_gAvo	incomplete	1070
Table S1. Multicopy consensus sequences and low copy number sequences curated from genomic data.

### Sheet: Table S2
Species	Phylum / major group	Class	Species ID	Transcript
Phaeocystis antarctica	Haptophyta	Prymnesiophyceae	MMETSP1100	DN19849_c0_g1_i1
Hemiselmis tepida	Cryptophyta	Cryptophyceae	MMETSP1355	DN20886_c0_g1_i1
Prasinoderma singulare	Prasinodermophyta	Prasinodermophyceae	MMETSP1315	DN8094_c1_g1_i3
Prasinoderma singulare	Prasinodermophyta	Prasinodermophyceae	MMETSP1315	DN6022_c0_g1_i1
Chlamydomonas chlamydogama	Chlorophyta	Chlorophyceae	MMETSP1392	DN15068_c0_g1_i1
Nephroselmis pyriformis	Chlorophyta	Nephroselmidophyceae	MMETSP0034	DN17529_c0_g1_i9
Rhizochromulina marina	Gyrista	Dictyochophyceae	MMETSP1173	DN14458_c1_g2_i1
Pedinellales sp.	Gyrista	Dictyochophyceae	MMETSP0993	DN22713_c0_g1_i1
Pedinellales sp.	Gyrista	Dictyochophyceae	MMETSP0993	DN19860_c5_g1_i1
Florenciella sp.	Gyrista	Dictyochophyceae	MMETSP1324	DN18120_c1_g1_i1
Dictyocha speculum	Gyrista	Dictyochophyceae	MMETSP1174	DN26582_c0_g1_i1
Aureococcus anophagefferens	Gyrista	Pelagophyceae	MMETSP0914	DN9143_c0_g1_i1
Chrysoreinhardia sp.	Gyrista	Pelagophyceae	MMETSP1164	DN8866_c0_g2_i1
Ochromonas sp.	Gyrista	Chrysophyceae	MMETSP1141	DN8385_c0_g1_i1
Dinobryon sp.	Gyrista	Chrysophyceae	MMETSP0019	DN9515_c16_g1_i1
Dinobryon sp.	Gyrista	Chrysophyceae	MMETSP0019	DN9647_c8_g1_i2
Aplanochytrium stocchinoi	Bigyra	Labyrinthulomycetes	MMETSP1346	DN7941_c0_g1_i1
Table S2. MMETSP transcriptomic hits.

### Sheet: Table S3
Species	Phylum / major group	Class	Species ID	Transcript
Rhodomonas sp.	Cryptophyta	Cryptophyceae	IAYV	scaffold_2003402
coccoid prasinophyte	Prasinodermophyta	Prasinodermophyceae	XJGM	scaffold_2004336
Dolichomastix tenuilepi	Chlorophyta	Mamiellophyceae	XOAL	scaffold_2000793
Monomastix opisthostigma	Chlorophyta	Mamiellophyceae	BFTM	scaffold_2050610
Chlamydomonas sp.	Chlorophyta	Chlorophyceae	TSBQ	scaffold_2061405
Chlamydomonas sp.	Chlorophyta	Chlorophyceae	TSBQ	scaffold_2008795
Chlamydomonas cribrum	Chlorophyta	Chlorophyceae	BCYF	scaffold_2044989
Chlamydomonas bilatus	Chlorophyta	Chlorophyceae	MULF	scaffold_2002923
Gonium pectorale	Chlorophyta	Chlorophyceae	KUJU	scaffold_2001738
Gonium pectorale	Chlorophyta	Chlorophyceae	KUJU	scaffold_2001737
Scenedesmus dimorphus	Chlorophyta	Chlorophyceae	PZIF	scaffold_2011424
Mesostigma viride	Streptophyta	Mesostigmatophyceae	KIYO	scaffold_2002761
Klebsormidium subtile	Streptophyta	Klebsormidiophyceae	FQLP	scaffold_2030567
Cylindrocystis cushleckae	Streptophyta	Zygnemophyceae	JOJQ	scaffold_2039182
Porella navicularis	Marchantiophyta	Jungermanniopsida	KRUQ	scaffold_2113904
Plagiochila asplenioides	Marchantiophyta	Jungermanniopsida	NWQC	scaffold_2145428
Plagiochila asplenioides	Marchantiophyta	Jungermanniopsida	NWQC	scaffold_2014837
Bazzania trilobata	Marchantiophyta	Jungermanniopsida	WZYK	scaffold_2090322
Bazzania trilobata	Marchantiophyta	Jungermanniopsida	WZYK	scaffold_2002805
Barbilophozia barbata	Marchantiophyta	Jungermanniopsida	OFTV	scaffold_2122225
Schistochila sp.	Marchantiophyta	Jungermanniopsida	LGOW	scaffold_2013497
Isoetes tegetiformans	Lycophytes	Lycopodiopsida	PKOX	scaffold_2010408
Isoetes sp.	Lycophytes	Lycopodiopsida	PYHZ	scaffold_2072893
Osmundastrum cinnamomeum	Polypodiophyta	Polypodiopsida	RFMZ	scaffold_2010395
Osmundastrum cinnamomeum	Polypodiophyta	Polypodiopsida	RFMZ	scaffold_2001675
Osmunda sp.	Polypodiophyta	Polypodiopsida	UOMY	scaffold_2079191
Osmunda javanica	Polypodiophyta	Polypodiopsida	VIBO	scaffold_2074067
Osmunda javanica	Polypodiophyta	Polypodiopsida	VIBO	scaffold_2010183
Osmunda javanica	Polypodiophyta	Polypodiopsida	VIBO	scaffold_2000804
Culcita macrocarpa	Polypodiophyta	Polypodiopsida	PNZO	scaffold_2021991
Plagiogyria japonica	Polypodiophyta	Polypodiopsida	UWOD	scaffold_2024555
Plagiogyria japonica	Polypodiophyta	Polypodiopsida	UWOD	scaffold_2123698
Homalosorus pycnocarpos	Polypodiophyta	Polypodiopsida	OCZL	scaffold_2007777
Homalosorus pycnocarpos	Polypodiophyta	Polypodiopsida	OCZL	scaffold_2051994
Pteris ensigormis	Polypodiophyta	Polypodiopsida	FLTD	scaffold_2064591
Adiantum tenerum	Polypodiophyta	Polypodiopsida	BMJR	scaffold_2055952
Vittaria appalachiana	Polypodiophyta	Polypodiopsida	NDUV	scaffold_2011961
Vittaria appalachiana	Polypodiophyta	Polypodiopsida	NDUV	scaffold_2103961
Polypodium amorphum	Polypodiophyta	Polypodiopsida	YLJA	scaffold_2004008
Polypodium plectolens	Polypodiophyta	Polypodiopsida	ZQYU	scaffold_2021475
Polypodium hesperium	Polypodiophyta	Polypodiopsida	IXLH	scaffold_2101455
Diplazium wichurae	Polypodiophyta	Polypodiopsida	UFJN	scaffold_2014365
Diplazium wichurae	Polypodiophyta	Polypodiopsida	UFJN	scaffold_2010004
Diplazium wichurae	Polypodiophyta	Polypodiopsida	UFJN	scaffold_2089169
Woodsia scopulina	Polypodiophyta	Polypodiopsida	YJJY	scaffold_2014490
Table S3. Plant 1KP transcriptomic hits.
